# The TARZN complex binds *de novo* enhancer mutations and promotes oncogenic expression in T-ALL

**DOI:** 10.1101/2025.01.24.634708

**Authors:** Nurkaiyisah Zaal Anuar, Chai Yeen Goh, Boon Haow Chua, Shi Hao Tan, Joana R. Costa, Marc R. Mansour, Takaomi Sanda, Dennis Kappei

**Author notes:** Correspondence should be addressed to Dennis Kappei. These authors contributed equally (Nurkaiyisah Zaal Anuar, Chai Yeen Goh).

## Abstract

TAL1 is overexpressed in 40-60% of T-cell acute lymphoblastic leukemia (T-ALL) cases and forms an oncogenic core regulatory circuit (CRC) with other transcription factors such as LMO1, LMO2 and GATA3. In 5% of T-ALL cases an insertion of a consensus GT dinucleotide (MuTE) is observed upstream of the *TAL1* gene, driving TAL1 overexpression. Using an *in vitro* reconstitution DNA pull-down assay combined with quantitative mass spectrometry, we identified proteins that preferentially bound to the MuTE sequence and demonstrated that among the candidates the RNA methyltransferase TARBP1 and the zinc finger proteins ZBTB2, ZBTB25 and ZNF639 form a complex that we term TARZN. Interestingly, the TARZN complex also bound to *de novo* super enhancer sites upstream of the *LMO1* and *LMO2* genes in T-ALL cells, indicating a putative common mechanism between these different non-coding driver mutations. Furthermore, knock-down of all TARZN members resulted in lower TAL1 protein expression in MuTE-positive but not in MuTE-negative T-ALL cells. Given TARZN’s methyltransferase activity and the lack of concomitant *TAL1* mRNA level changes, we investigated reduced TAL1 translation and identified reduced neo-synthesised TAL1 protein levels upon TARBP1 knockdown. Overall, these data suggest that the TARZN complex promotes oncogenic expression in T-ALL via co-transcriptional RNA methylation.
