## Supplementary Table 6 for "The TARZN complex binds *de novo* enhancer mutations and promotes oncogenic expression in T-ALL"

### Sheet: Table S6
Supplementary Table 6: Oligonucleotides used in this study
DNA pulldown oligonucleotide probes (Long sequences)	Primer sequence 5' - 3'
TAL1 WT Forward	CTGAGGGTCACAGAAAGACGTAACCCTACTTCCTGGCAGA
TAL1 WT Reverse	AGTCTGCCAGGAAGTAGGGTTACGTCTTTCTGTGACCCTC
TAL1 MuTE for	CTGAGGGTCACAGAAAGACGGTTAACCCTACTTCCTGGCAGA
TAL1 MuTE Reverse	AGTCTGCCAGGAAGTAGGGTTAACCGTCTTTCTGTGACCCTC
LMO1 WT for	CTGCAGGTGCAGGGGTGAGGGTGCCGTCAAACCAGCACTGTCTCTGCGGTCTGGCAC
LMO1 WT Reverse	AGGTGCCAGACCGCAGAGACAGTGCTGGTTTGACGGCACCCTCACCCCTGCACCTGC
LMO1 C>T (mut) for	CTGCAGGTGCAGGGGTGAGGGTGCCGTTAAACCAGCACTGTCTCTGCGGTCTGGCAC
LMO1 C>T (mut) Reverse	AGGTGCCAGACCGCAGAGACAGTGCTGGTTTAACGGCACCCTCACCCCTGCACCTGC
LMO2 WT for	CTCATTTCCTGCCCTGCGTGAGTTTACTGTGTGACATCTCAAAGACCCCTTT
LMO2 WT Reverse	AGAAAGGGGTCTTTGAGATGTCACACAGTAAACTCACGCAGGGCAGGAAATG
LMO2 mut forward	CTCATTTCCTGCCCTGCGGTTTAACGTGAGTTTACTGTGTGACATCTCAAAGACCCCTTT
LMO2 mut Reverseerse	AGAAAGGGGTCTTTGAGATGTCACACAGTAAACTCACGTTAAACCGCAGGGCAGGAAATG
DNA pulldown oligonucleotide probes (Short sequences) Repeated sequences underlined in blue	Primer sequence 5' - 3'
TAL1 WT Forward	ATAGACGTAACCCAGACGTAACCCAGACGTAACCCAGACGTAACCC
TAL1 WT Reverse	ATGGGTTACGTCTGGGTTACGTCTGGGTTACGTCTGGGTTACGTCT
TAL1 MuTE Forward	ATAGACGGTTAACCCAGACGGTTAACCCAGACGGTTAACCCAGACGGTTAACCC
TAL1 MuTE Reverse	ATGGGTTAACCGTCTGGGTTAACCGTCTGGGTTAACCGTCTGGGTTAACCGTCT
LMO1 WT Forward	GTGCCGTCAAACCAGGTGCCGTCAAACCAGGTGCCGTCAAACCAGGTGCCGTCAAACCAG
LMO1 WT Reverse	ACCTGGTTTGACGGCACCTGGTTTGACGGCACCTGGTTTGACGGCACCTGGTTTGACGGC
LMO1 C>T (mut) Forward	GTGCCGTTAAACCAGGTGCCGTTAAACCAGGTGCCGTTAAACCAGGTGCCGTTAAACCAG
LMO1 C>T (mut) Reverse	ACCTGGTTTAACGGCACCTGGTTTAACGGCACCTGGTTTAACGGCACCTGGTTTAACGGC
LMO2 WT Forward	CTGCGTGAGTCTGCGTGAGTCTGCGTGAGTCTGCGTGAGT
LMO2 WT Reverse	AGACTCACGCAGACTCACGCAGACTCACGCAGACTCACGC
LMO2 mut Forward	CTGCGGTTTAACGTGAGTCTGCGGTTTAACGTGAGTCTGCGGTTTAACGTGAGT
LMO2 mut Reverse	AGACTCACGTTAAACCGCAGACTCACGTTAAACCGCAGACTCACGTTAAACCGC
Cloning and sequencing of cDNA	Primer sequence 5' - 3'
XhoI-ZBTB2 Forward	TAAGCACTCGAGTACCATGGTTATGGATTTGGCCAACCATGGA
ZBTB2-NotI Reverse	TGCTTAGCGGCCGCGTCTAGTAAGACGGTTTCT
XhoI-ZBTB25 Forward	TAAGCACTCGAGTATGGACACTGCCAGCCATAG
ZBTB25-NotI Reverse	TGCTTAGCGGCCGCCTCAACTAGGATAGTATCCACATTT
XhoI-ZNF639 Forward	TAAGCACTCGAGTATGAATGAGTATCCTAAAAAAAGAAAAAG
ZNF639-NotI Reverse	TGCTTAGCGGCCGCAGTTGTCTCATGGACTGGAA
MluI-TARBP1 Forward	ccgctcgagcgtacgacgcgtATGGAGTGGGTGCTCGCG
TARBP1-SalI Reverse	ggattcgaaatcgatgtcgacTGGCTTGGTATCTCCGTGCG
shRNA sequences used for knockdown studies	Primer sequence 5' - 3'
shGFP	ACAACAGCCACAACGTCTATA
shTAL1	AAGAAGCTCAGCAAGAATGAG
ZBTB2 sh1	GCAGATCATCAGTTGAGACAA
ZBTB2 sh2	AGGAACAAGAAACCGTCTTAC
ZBTB25 sh1	CAGATCAGTCAAGTATCTTTG
ZBTB25 sh2	GCCGACTACCTTTCTCACATT
ZBTB25 sh3	GCTTCCATTCTGGAAAGTAAT
ZBTB25 sh4	CGCTTGTCACAAGAACACTTA
ZNF639 sh1	GAAAGTTTCTCTACCAATATG
ZNF639 sh2	AGTGAACTCTACCTACATTTC
ZNF639 sh3	CGGAGTAGACTTCACACAAAT
TARBP1 sh1	CCAACAATCAAGCATCCATAA
TARBP1 sh2	CCATCATTGGAGTGGAACAAA
shLMO2	AGGTGACAGATACCTCCTCAT
MYB sh1	CAGATGACATCTTCCAGTCAA
MYB sh2	GCTATCAAGAACCACTGGAAT
Primers used for qRT-PCR.	Primer sequence 5' - 3'
TAL1 qPCR Forward	TTCCCTATGTTCACCACCAA
TAL1 qPCR Reverseerse	AAGATACGCCGCACAACTTT
ZBTB2 qPCR Forward	CGCTCAGCGAGAGTTTGGTT
ZBTB2 qPCR Reverseerse	ACACTCACTGGTCTGATGGAC
ZBTB25 qPCR Forward	CCCCAGTTGCAGTTGTCTCT
ZBTB25 qPCR Reverseerse	TGATGGAAACTGGGGGCTTC
ZNF639 qPCR Forward	ACCCTTCTCGTTATTCAGATTCCT
ZNF639 qPCR Reverseerse	GGCTGTCTCATAGAACAGACACT
TARBP1 qPCR Forward	GATGGTCTTGCTGGCTGTGGAT
TARBP1 qPCR Reverseerse	GCATCTGTCAGTCTTCAGCAAGG
LMO2 qPCR Forward	GGCGGCGCCTCTACTACA
LMO2 qPCR Reverseerse	CCAAAAAGCCTGAGATAGTCTCT
MYB qPCR Forward	TGTTGCATGGATCCTGTGTT
MYB qPCR Reverseerse	AGTTCAGTGCTGGCCATCTT
TBP qPCR Forward	TTCGGAGAGTTCTGGGATTG
TBP qPCR Reverseerse	CTCATGATTACCGCAGCAAA
