## Supplementary Table 11 for "The TARZN complex binds *de novo* enhancer mutations and promotes oncogenic expression in T-ALL"

### Sheet: Table S11
Supplementary Table 11: Antibodies used in this study
Antibodies used for immunoblotting	Antibody	Dilution
DM1 α-tubulin	MPI-CBG antibody facility	1:-15000 - 1:50000
TAL1	04-123 (Merck Millipore)	1:500
ZBTB2	HPA023136 (Atlas)	1:500 - 1:1000
ZBTB25	HPA054699 (Atlas)	1:500 - 1:1000
ZNF639	HPA049023 (Atlas)	1:1000
TARBP1	sc-514838 (Santa Cruz)	1:500
ZNF652	HPA044408 (Atlas)	1:1000
JRKL	sc-514721 (Santa Cruz)	1:200
TIGD2	HPA071168 (Atlas)	1:250
L3MBTL3	HPA044382 (Atlas)	1:500
MYB	05-175 (Merck Millipore)	1:2000
LMO2	sc-65736 (Santa Cruz)	1:500
Biotin	sc-101399 (Santa Cruz)	1:1000
Goat anti-rabbit-IgG-HRP	1706515 (Bio-Rad)	1:2000 - 1:5000
Goat anti-mouse-IgG-HRP	1706516 (Bio-Rad)	1:2000 - 1:5000
